# 2-Locus *Cleave and Rescue* selfish elements harness a recombination rate-dependent generational clock for self limiting gene drive

**DOI:** 10.1101/2020.07.09.196253

**Authors:** Georg Oberhofer, Tobin Ivy, Bruce A Hay

## Abstract

Self-limiting gene drive allows control over the spread and fate of linked traits. *Cleave and Rescue* (*ClvR*) elements create self-sustaining drive and comprise a DNA sequence-modifying enzyme (Cas9-gRNAs, *Cleaver*) that disrupts an essential gene, and a tightly linked, uncleavable version of the essential gene (*Rescue*). *ClvR* spreads by creating conditions in which those without it die because they lack essential gene function. We show that when *ClvR* is implemented in a 2-locus format, with key elements – *Rescue* (and Cargo), and Cas9 and/or gRNAs – located at different genomic positions, spread of the *Rescue* is self-limiting. Drive strength and duration are determined by a recombination rate-dependent generational clock, providing an important point of control for different ecological and regulatory contexts. We implement 2-locus *ClvR* in *Drosophila. Rescue* spreads to high frequency in a Cas9-dependent manner, while the frequency of Cas9 decreases, demonstrating transient drive and loss of future drive potential.
