## Supplementary material for "2-Locus *Cleave and Rescue* selfish elements harness a recombination rate-dependent generational clock for self limiting gene drive": Data S1

### Sheet: Drive counts
2-locus drive counts
4 replicates
counts in generation 0 are not actual counts, but set to reflect the seed frequency
C;R….Cleaver;Rescue
Cleaver...Cleaver-only
Rescue...Rescue-only
Cargo-bearing= C;R+R
Cas9-bearing= C;R+C
Replicate 1
genotype	generation	counts	frequency	total	Cargo-bearing	freq_cargo	freq_Cas9
C;R	0	2	66.6667	3	2	66.6667	66.6667
wildtype	0	1	33.3333
Cleaver	0	0	0
Rescue	0	0	0
C;R	1	203	71.2281	285	203	71.2281	71.2281
wildtype	1	82	28.7719
Cleaver	1	0	0
Rescue	1	0	0
C;R	2	128	64.6465	198	166	83.8384	68.6869
wildtype	2	24	12.1212
Cleaver	2	8	4.0404
Rescue	2	38	19.1919
C;R	3	170	53.2915	319	282	88.4013	58.9342
wildtype	3	19	5.95611
Cleaver	3	18	5.64263
Rescue	3	112	35.1097
C;R	4	107	47.9821	223	204	91.4798	49.7758
wildtype	4	15	6.72646
Cleaver	4	4	1.79372
Rescue	4	97	43.4978
C;R	5	93	43.0556	216	200	92.5926	43.9815
wildtype	5	14	6.48148
Cleaver	5	2	0.925926
Rescue	5	107	49.537
C;R	6	93	41.3333	225	212	94.2222	41.3333
wildtype	6	13	5.77778
Cleaver	6	0	0
Rescue	6	119	52.8889
C;R	7	84	33.7349	249	236	94.7791	34.5382
wildtype	7	11	4.41767
Cleaver	7	2	0.803213
Rescue	7	152	61.0442
C;R	8	80	34.3348	233	229	98.2833	34.3348
wildtype	8	4	1.71674
Cleaver	8	0	0
Rescue	8	149	63.9485
C;R	9	58	25.2174	230	227	98.6957	25.6522
wildtype	9	2	0.869565
Cleaver	9	1	0.434783
Rescue	9	169	73.4783
C;R	10	68	29.5652	230	227	98.6957	30
wildtype	10	2	0.869565
Cleaver	10	1	0.434783
Rescue	10	159	69.1304
C;R	11	81	31.3953	258	254	98.4496	32.1705
wildtype	11	2	0.775194
Cleaver	11	2	0.775194
Rescue	11	173	67.0543
C;R	12	109	31.8713	342	340	99.4152	31.8713
wildtype	12	2	0.584795
Cleaver	12	0	0
Rescue	12	231	67.5439
C;R	13	92	19.7425	466	466	100	19.7425
wildtype	13	0	0
Cleaver	13	0	0
Rescue	13	374	80.2575
C;R	14	94	27.0893	347	347	100	27.0893
wildtype	14	0	0
Cleaver	14	0	0
Rescue	14	253	72.9107
C;R	15	83	23.2493	357	356	99.7199	23.5294
wildtype	15	0	0
Cleaver	15	1	0.280112
Rescue	15	273	76.4706
C;R	16	122	28.4382	429	428	99.7669	28.4382
wildtype	16	1	0.2331
Cleaver	16	0	0
Rescue	16	306	71.3287
C;R	17	100	23.4192	427	427	100	23.4192
wildtype	17	0	0
Cleaver	17	0	0
Rescue	17	327	76.5808
C;R	18	107	23.4649	456	456	100	23.4649
wildtype	18	0	0
Cleaver	18	0	0
Rescue	18	349	76.5351
C;R	19	80	27.027	296	296	100	27.027
wildtype	19	0	0
Cleaver	19	0	0
Rescue	19	216	72.973
C;R	20	74	26.0563	284	284	100	26.0563
wildtype	20	0	0
Cleaver	20	0	0
Rescue	20	210	73.9437
C;R	21	114	25.3333	450	450	100	25.3333
wildtype	21	0	0
Cleaver	21	0	0
Rescue	21	336	74.6667
C;R	22	55	28.2051	195	195	100	28.2051
wildtype	22	0	0
Cleaver	22	0	0
Rescue	22	140	71.7949
C;R	23	95	36.8217	258	258	100	36.8217
wildtype	23	0	0
Cleaver	23	0	0
Rescue	23	163	63.1783
C;R	24	87	33.7209	258	258	100	33.7209
wildtype	24	0	0
Cleaver	24	0	0
Rescue	24	171	66.2791
C;R	25	49	31.2102	157	157	100	31.2102
wildtype	25	0	0
Cleaver	25	0	0
Rescue	25	108	68.7898
C;R	26	54	26.3415	205	205	100	26.3415
wildtype	26	0	0
Cleaver	26	0	0
Rescue	26	151	73.6585
C;R	27	31	19.375	160	160	100	19.375
wildtype	27	0	0
Cleaver	27	0	0
Rescue	27	129	80.625
C;R	28	25	16.129	155	155	100	16.129
wildtype	28	0	0
Cleaver	28	0	0
Rescue	28	130	83.871
Replicate 2
genotype	generation	counts	frequency	total	Cargo-bearing	freq_cargo	freq_Cas9
C;R	0	2	66.6667	3	2	66.6667	66.6667
wildtype	0	1	33.3333
Cleaver	0	0	0
Rescue	0	0	0
C;R	1	149	76.4103	195	149	76.4103	76.4103
wildtype	1	46	23.5897
Cleaver	1	0	0
Rescue	1	0	0
C;R	2	186	62.4161	298	249	83.557	66.1074
wildtype	2	38	12.7517
Cleaver	2	11	3.69128
Rescue	2	63	21.1409
C;R	3	124	42.7586	290	252	86.8966	47.5862
wildtype	3	24	8.27586
Cleaver	3	14	4.82759
Rescue	3	128	44.1379
C;R	4	107	37.4126	286	257	89.8601	40.5594
wildtype	4	20	6.99301
Cleaver	4	9	3.14685
Rescue	4	150	52.4476
C;R	5	96	38.0952	252	230	91.2698	40.873
wildtype	5	15	5.95238
Cleaver	5	7	2.77778
Rescue	5	134	53.1746
C;R	6	86	32.2097	267	235	88.015	35.9551
wildtype	6	22	8.2397
Cleaver	6	10	3.74532
Rescue	6	149	55.8052
C;R	7	90	40.1786	224	210	93.75	41.0714
wildtype	7	12	5.35714
Cleaver	7	2	0.892857
Rescue	7	120	53.5714
C;R	8	71	26.0073	273	262	95.9707	26.0073
wildtype	8	11	4.0293
Cleaver	8	0	0
Rescue	8	191	69.9634
C;R	9	52	21.6667	240	231	96.25	21.6667
wildtype	9	9	3.75
Cleaver	9	0	0
Rescue	9	179	74.5833
C;R	10	74	24.026	308	305	99.026	24.026
wildtype	10	3	0.974026
Cleaver	10	0	0
Rescue	10	231	75
C;R	11	62	21.9081	283	278	98.2332	22.2615
wildtype	11	4	1.41343
Cleaver	11	1	0.353357
Rescue	11	216	76.3251
C;R	12	40	11.396	351	346	98.5755	11.396
wildtype	12	5	1.4245
Cleaver	12	0	0
Rescue	12	306	87.1795
C;R	13	38	7.56972	502	490	97.6096	7.56972
wildtype	13	12	2.39044
Cleaver	13	0	0
Rescue	13	452	90.0398
C;R	14	16	5.14469	311	304	97.7492	5.14469
wildtype	14	7	2.2508
Cleaver	14	0	0
Rescue	14	288	92.6045
C;R	15	5	1.98413	252	246	97.619	1.98413
wildtype	15	6	2.38095
Cleaver	15	0	0
Rescue	15	241	95.6349
C;R	16	11	2.73632	402	392	97.5124	2.73632
wildtype	16	10	2.48756
Cleaver	16	0	0
Rescue	16	381	94.7761
C;R	17	15	3.94737	380	363	95.5263	3.94737
wildtype	17	17	4.47368
Cleaver	17	0	0
Rescue	17	348	91.5789
C;R	18	10	2.28833	437	413	94.508	2.28833
wildtype	18	24	5.49199
Cleaver	18	0	0
Rescue	18	403	92.2197
C;R	19	6	1.63934	366	356	97.2678	1.63934
wildtype	19	10	2.73224
Cleaver	19	0	0
Rescue	19	350	95.6284
C;R	20	2	1.2987	154	152	98.7013	1.2987
wildtype	20	2	1.2987
Cleaver	20	0	0
Rescue	20	150	97.4026
C;R	21	3	1.68539	178	174	97.7528	1.68539
wildtype	21	4	2.24719
Cleaver	21	0	0
Rescue	21	171	96.0674
C;R	22	7	3.5533	197	195	98.9848	3.5533
wildtype	22	2	1.01523
Cleaver	22	0	0
Rescue	22	188	95.4315
C;R	23	5	1.71821	291	280	96.2199	1.71821
wildtype	23	11	3.78007
Cleaver	23		0
Rescue	23	275	94.5017
C;R	24	5	2.22222	225	213	94.6667	2.22222
wildtype	24	12	5.33333
Cleaver	24		0
Rescue	24	208	92.4444
C;R	25	3	1.69492	177	175	98.8701	1.69492
wildtype	25	2	1.12994
Cleaver	25	0	0
Rescue	25	172	97.1751
C;R	26	1	0.490196	204	201	98.5294	0.490196
wildtype	26	3	1.47059
Cleaver	26	0	0
Rescue	26	200	98.0392
C;R	27	0	0	142	140	98.5915	0
wildtype	27	2	1.40845
Cleaver	27	0	0
Rescue	27	140	98.5915
C;R	28	0	0	181	180	99.4475	0
wildtype	28	1	0.552486
Cleaver	28	0	0
Rescue	28	180	99.4475
Replicate 3
genotype	generation	counts	frequency	total	Cargo-bearing	freq_cargo	freq_Cas9
C;R	0	2	66.6667	3	2	66.6667	66.6667
wildtype	0	1	33.3333
Cleaver	0	0	0
Rescue	0	0	0
C;R	1	157	69.163	227	157	69.163	69.163
wildtype	1	70	30.837
Cleaver	1	0	0
Rescue	1	0	0
C;R	2	125	50.2008	249	190	76.3052	58.6345
wildtype	2	38	15.261
Cleaver	2	21	8.43373
Rescue	2	65	26.1044
C;R	3	179	50.1401	357	298	83.4734	54.6218
wildtype	3	43	12.0448
Cleaver	3	16	4.48179
Rescue	3	119	33.3333
C;R	4	120	44.9438	267	230	86.1423	48.6891
wildtype	4	27	10.1124
Cleaver	4	10	3.74532
Rescue	4	110	41.1985
C;R	5	146	39.782	367	311	84.7411	44.6866
wildtype	5	38	10.3542
Cleaver	5	18	4.90463
Rescue	5	165	44.9591
C;R	6	95	35.0554	271	238	87.8229	38.3764
wildtype	6	24	8.85609
Cleaver	6	9	3.32103
Rescue	6	143	52.7675
C;R	7	86	26.1398	329	293	89.0578	27.6596
wildtype	7	31	9.42249
Cleaver	7	5	1.51976
Rescue	7	207	62.9179
C;R	8	100	32.6797	306	266	86.9281	35.2941
wildtype	8	32	10.4575
Cleaver	8	8	2.61438
Rescue	8	166	54.2484
C;R	9	70	29.2887	239	209	87.4477	31.7992
wildtype	9	24	10.0418
Cleaver	9	6	2.51046
Rescue	9	139	58.159
C;R	10	82	30.1471	272	256	94.1176	32.7206
wildtype	10	9	3.30882
Cleaver	10	7	2.57353
Rescue	10	174	63.9706
C;R	11	75	28.626	262	255	97.3282	29.0076
wildtype	11	6	2.29008
Cleaver	11	1	0.381679
Rescue	11	180	68.7023
C;R	12	67	22.4832	298	291	97.651	23.8255
wildtype	12	3	1.00671
Cleaver	12	4	1.34228
Rescue	12	224	75.1678
C;R	13	100	23.0415	434	428	98.6175	23.5023
wildtype	13	4	0.921659
Cleaver	13	2	0.460829
Rescue	13	328	75.576
C;R	14	80	21.164	378	366	96.8254	21.4286
wildtype	14	11	2.91005
Cleaver	14	1	0.26455
Rescue	14	286	75.6614
C;R	15	88	21.8905	402	390	97.0149	23.6318
wildtype	15	5	1.24378
Cleaver	15	7	1.74129
Rescue	15	302	75.1244
C;R	16	96	20.4255	470	467	99.3617	20.4255
wildtype	16	3	0.638298
Cleaver	16	0	0
Rescue	16	371	78.9362
C;R	17	88	21.2048	415	415	100	21.2048
wildtype	17	0	0
Cleaver	17	0	0
Rescue	17	327	78.7952
C;R	18	98	23.0588	425	425	100	23.0588
wildtype	18	0	0
Cleaver	18	0	0
Rescue	18	327	76.9412
C;R	19	92	21.0046	438	438	100	21.0046
wildtype	19	0	0
Cleaver	19	0	0
Rescue	19	346	78.9954
C;R	20	37	21.7647	170	170	100	21.7647
wildtype	20	0	0
Cleaver	20	0	0
Rescue	20	133	78.2353
C;R	21	51	21.519	237	237	100	21.519
wildtype	21	0	0
Cleaver	21	0	0
Rescue	21	186	78.481
C;R	22	47	21.9626	214	214	100	21.9626
wildtype	22	0	0
Cleaver	22	0	0
Rescue	22	167	78.0374
C;R	23	70	22.0126	318	317	99.6855	22.0126
wildtype	23	1	0.314465
Cleaver	23	0	0
Rescue	23	247	77.673
C;R	24	41	19.6172	209	208	99.5215	19.6172
wildtype	24	1	0.478469
Cleaver	24		0
Rescue	24	167	79.9043
C;R	25	48	24.7423	194	194	100	24.7423
wildtype	25	0	0
Cleaver	25	0	0
Rescue	25	146	75.2577
C;R	26	52	21.6667	240	240	100	21.6667
wildtype	26	0	0
Cleaver	26	0	0
Rescue	26	188	78.3333
C;R	27	55	26.0664	211	211	100	26.0664
wildtype	27	0	0
Cleaver	27	0	0
Rescue	27	156	73.9336
C;R	28	33	21.5686	153	153	100	21.5686
wildtype	28	0	0
Cleaver	28	0	0
Rescue	28	120	78.4314
Replicate 4
genotype	generation	counts	frequency	total	Cargo-bearing	freq_cargo	freq_Cas9
C;R	0	2	66.6667	3	2	66.6667	66.6667
wildtype	0	1	33.3333
Cleaver	0	0	0
Rescue	0	0	0
C;R	1	151	74.0196	204	151	74.0196	74.0196
wildtype	1	53	25.9804
Cleaver	1	0	0
Rescue	1	0	0
C;R	2	223	62.2905	358	312	87.1508	65.9218
wildtype	2	33	9.21788
Cleaver	2	13	3.63128
Rescue	2	89	24.8603
C;R	3	164	49.697	330	301	91.2121	53.9394
wildtype	3	15	4.54545
Cleaver	3	14	4.24242
Rescue	3	137	41.5152
C;R	4	98	47.343	207	197	95.1691	48.3092
wildtype	4	8	3.86473
Cleaver	4	2	0.966184
Rescue	4	99	47.8261
C;R	5	138	51.1111	270	260	96.2963	52.2222
wildtype	5	7	2.59259
Cleaver	5	3	1.11111
Rescue	5	122	45.1852
C;R	6	81	37.5	216	210	97.2222	38.4259
wildtype	6	4	1.85185
Cleaver	6	2	0.925926
Rescue	6	129	59.7222
C;R	7	115	35.8255	321	316	98.4424	35.8255
wildtype	7	5	1.55763
Cleaver	7	0	0
Rescue	7	201	62.6168
C;R	8	104	31.4199	331	325	98.1873	31.4199
wildtype	8	6	1.81269
Cleaver	8	0	0
Rescue	8	221	66.7674
C;R	9	80	32.5203	246	243	98.7805	32.5203
wildtype	9	3	1.21951
Cleaver	9	0	0
Rescue	9	163	66.2602
C;R	10	92	31.8339	289	287	99.308	32.1799
wildtype	10	1	0.346021
Cleaver	10	1	0.346021
Rescue	10	195	67.474
C;R	11	111	33.1343	335	335	100	33.1343
wildtype	11	0	0
Cleaver	11	0	0
Rescue	11	224	66.8657
C;R	12	113	33.432	338	337	99.7041	33.432
wildtype	12	1	0.295858
Cleaver	12	0	0
Rescue	12	224	66.2722
C;R	13	164	29.1815	562	560	99.6441	29.1815
wildtype	13	2	0.355872
Cleaver	13	0	0
Rescue	13	396	70.4626
C;R	14	130	32.0197	406	406	100	32.0197
wildtype	14	0	0
Cleaver	14	0	0
Rescue	14	276	67.9803
C;R	15	135	28.8462	468	468	100	28.8462
wildtype	15	0	0
Cleaver	15	0	0
Rescue	15	333	71.1538
C;R	16	134	28.1513	476	476	100	28.1513
wildtype	16	0	0
Cleaver	16	0	0
Rescue	16	342	71.8487
C;R	17	138	22.4026	616	616	100	22.4026
wildtype	17	0	0
Cleaver	17	0	0
Rescue	17	478	77.5974
C;R	18	85	18.4783	460	460	100	18.4783
wildtype	18	0	0
Cleaver	18	0	0
Rescue	18	375	81.5217
C;R	19	104	22.3176	466	466	100	22.3176
wildtype	19	0	0
Cleaver	19	0	0
Rescue	19	362	77.6824
C;R	20	60	21.2766	282	281	99.6454	21.2766
wildtype	20	1	0.35461
Cleaver	20	0	0
Rescue	20	221	78.3688
C;R	21	57	22.9839	248	248	100	22.9839
wildtype	21	0	0
Cleaver	21	0	0
Rescue	21	191	77.0161
C;R	22	45	21.5311	209	208	99.5215	21.5311
wildtype	22	1	0.478469
Cleaver	22	0	0
Rescue	22	163	77.9904
C;R	23	49	17.8832	274	274	100	17.8832
wildtype	23		0
Cleaver	23		0
Rescue	23	225	82.1168
C;R	24	39	15.3543	254	254	100	15.3543
wildtype	24		0
Cleaver	24		0
Rescue	24	215	84.6457
C;R	25	39	15.3543	254	254	100	15.3543
wildtype	25		0
Cleaver	25		0
Rescue	25	215	84.6457
C;R	26	49	19.3676	253	253	100	19.3676
wildtype	26		0
Cleaver	26		0
Rescue	26	204	80.6324
C;R	27	49	25.5208	192	192	100	25.5208
wildtype	27	0	0
Cleaver	27	0	0
Rescue	27	143	74.4792
C;R	28	43	26.7081	161	161	100	26.7081
wildtype	28	0	0
Cleaver	28	0	0
Rescue	28	118	73.2919
Cargo(Rescue)-bearing
replicate	generation	frequency
A	0	33.3333
B	0	33.3333
C	0	33.3333
D	0	33.3333
A	1	71.2281
B	1	76.4103
C	1	69.163
D	1	74.0196
A	2	83.8384
B	2	83.557
C	2	76.3052
D	2	87.1508
A	3	88.4013
B	3	86.8966
C	3	83.4734
D	3	91.2121
A	4	91.4798
B	4	89.8601
C	4	86.1423
D	4	95.1691
A	5	92.5926
B	5	91.2698
C	5	84.7411
D	5	96.2963
A	6	94.2222
B	6	88.015
C	6	87.8229
D	6	97.2222
A	7	94.7791
B	7	93.75
C	7	89.0578
D	7	98.4424
A	8	98.2833
B	8	95.9707
C	8	86.9281
D	8	98.1873
A	9	98.6957
B	9	96.25
C	9	87.4477
D	9	98.7805
A	10	98.6957
B	10	99.026
C	10	94.1176
D	10	99.308
A	11	98.4496
B	11	98.2332
C	11	97.3282
D	11	100
A	12	99.4152
B	12	98.5755
C	12	97.651
D	12	99.7041
A	13	100
B	13	97.6096
C	13	98.6175
D	13	99.6441
A	14	100
B	14	97.7492
C	14	96.8254
D	14	100
A	15	99.7199
B	15	97.619
C	15	97.0149
D	15	100
A	16	99.7669
B	16	97.5124
C	16	99.3617
D	16	100
A	17	100
B	17	95.5263
C	17	100
D	17	100
A	18	100
B	18	97.1084
C	18	100
D	18	100
A	19	100
B	19	97.2678
C	19	100
D	19	100
A	20	100
B	20	98.7013
C	20	100
D	20	99.6454
A	21	100
B	21	97.7528
C	21	100
D	21	100
A	22	100
B	22	98.9848
C	22	100
D	22	99.5215
A	23	100
B	23	96.2199
C	23	99.6855
D	23	100
A	24	100
B	24	94.6667
C	24	99.5215
D	24	100
A	25	100
B	25	98.8701
C	25	100
D	25	100
A	26	100
B	26	98.5294
C	26	100
D	26	100
A	27	100
B	27	98.5915
C	27	100
D	27	100
A	28	100
B	28	99.4475
C	28	100
D	28	100
M	0	33.3333
M	1	65.5172
M	2	69.8303
M	3	79.072
M	4	86.397
M	5	91.9401
M	6	95.5477
M	7	97.6761
M	8	98.82
M	9	99.4039
M	10	99.695
M	11	99.8402
M	12	99.9138
M	13	99.9519
M	14	99.9723
M	15	99.9835
M	16	99.9899
M	17	99.9936
M	18	99.9959
M	19	99.9973
M	20	99.9982
M	21	99.9987
M	22	99.9991
M	23	99.9994
M	24	99.9995
M	25	99.9997
Cas9-bearing
replicate	generation	frequency
A	0	66.6667
B	0	66.6667
C	0	66.6667
D	0	66.6667
A	1	71.2281
B	1	76.4103
C	1	69.163
D	1	74.0196
A	2	68.6869
B	2	66.1074
C	2	58.6345
D	2	65.9218
A	3	58.9342
B	3	47.5862
C	3	54.6218
D	3	53.9394
A	4	49.7758
B	4	40.5594
C	4	48.6891
D	4	48.3092
A	5	43.9815
B	5	40.873
C	5	44.6866
D	5	52.2222
A	6	41.3333
B	6	35.9551
C	6	38.3764
D	6	38.4259
A	7	34.5382
B	7	41.0714
C	7	27.6596
D	7	35.8255
A	8	34.3348
B	8	26.0073
C	8	35.2941
D	8	31.4199
A	9	25.6522
B	9	21.6667
C	9	31.7992
D	9	32.5203
A	10	30
B	10	24.026
C	10	32.7206
D	10	32.1799
A	11	32.1705
B	11	22.2615
C	11	29.0076
D	11	33.1343
A	12	31.8713
B	12	11.396
C	12	23.8255
D	12	33.432
A	13	19.7425
B	13	7.56972
C	13	23.5023
D	13	29.1815
A	14	27.0893
B	14	5.14469
C	14	21.4286
D	14	32.0197
A	15	23.5294
B	15	1.98413
C	15	23.6318
D	15	28.8462
A	16	28.4382
B	16	2.73632
C	16	20.4255
D	16	28.1513
A	17	23.4192
B	17	3.94737
C	17	21.2048
D	17	22.4026
A	18	23.4649
B	18	2.28833
C	18	23.0588
D	18	18.4783
A	19	27.027
B	19	1.63934
C	19	21.0046
D	19	22.3176
A	20	26.0563
B	20	1.2987
C	20	21.7647
D	20	21.2766
A	21	25.3333
B	21	1.68539
C	21	21.519
D	21	22.9839
A	22	28.2051
B	22	3.5533
C	22	21.9626
D	22	21.5311
A	23	36.8217
B	23	1.71821
C	23	22.0126
D	23	17.8832
A	24	33.7209
B	24	2.22222
C	24	19.6172
D	24	15.3543
A	25	31.2102
B	25	1.69492
C	25	24.7423
D	25	15.3543
A	26	26.3415
B	26	0.490196
C	26	21.6667
D	26	19.3676
A	27	19.375
B	27	0
C	27	26.0664
D	27	25.5208
A	28	16.129
B	28	0
C	28	21.5686
D	28	26.7081
M	0	33.3333
M	1	65.5172
M	2	51.4172
M	3	49.9273
M	4	48.6682
M	5	47.3594
M	6	46.1112
M	7	44.926
M	8	43.7893
M	9	42.6807
M	10	41.5879
M	11	40.5048
M	12	39.4292
M	13	38.3606
M	14	37.2991
M	15	36.2455
M	16	35.2007
M	17	34.1654
M	18	33.1408
M	19	32.1278
M	20	31.1272
M	21	30.1401
M	22	29.1674
M	23	28.2097
M	24	27.268
M	25	26.343

### Sheet: Dilution with w1118 drive count
counts in populations from drive experiment with 50% wildtypes added at generation 15
Replicate 1
genotype	generation	counts	frequency	total	Cargo-bearing	freq_cargo	freq_Cas9
C;R	1	17	10.303	165	84	50.9091	10.303
wildtype	1	81	49.0909
Cleaver	1	0	0
Rescue	1	67	40.6061
C;R	2	20	10.7527	186	133	71.5054	11.828
wildtype	2	51	27.4194
Cleaver	2	2	1.07527
Rescue	2	113	60.7527
C;R	3	23	9.91379	232	164	70.6897	11.6379
wildtype	3	64	27.5862
Cleaver	3	4	1.72414
Rescue	3	141	60.7759
C;R	4	10	5.2356	191	136	71.2042	6.28272
wildtype	4	53	27.7487
Cleaver	4	2	1.04712
Rescue	4	126	65.9686
C;R	5	12	5.38117	223	159	71.3004	6.72646
wildtype	5	61	27.3543
Cleaver	5	3	1.34529
Rescue	5	147	65.9193
C;R	6	2	1.25786	159	111	69.8113	4.40252
wildtype	6	43	27.044
Cleaver	6	5	3.14465
Rescue	6	109	68.5535
C;R	7	4	2.15054	186	134	72.043	2.68817
wildtype	7	51	27.4194
Cleaver	7	1	0.537634
Rescue	7	130	69.8925
C;R	8	3	1.64835	182	136	74.7253	1.64835
wildtype	8	46	25.2747
Cleaver	8	0	0
Rescue	8	133	73.0769
C;R	9	2	0.588235	340	261	76.7647	0.882353
wildtype	9	78	22.9412
Cleaver	9	1	0.294118
Rescue	9	259	76.1765
C;R	10	2	1.01523	197	149	75.6345	1.01523
wildtype	10	48	24.3655
Cleaver	10	0	0
Rescue	10	147	74.6193
C;R	11	1	0.411523	243	195	80.2469	0.823045
wildtype	11	47	19.3416
Cleaver	11	1	0.411523
Rescue	11	194	79.8354
C;R	12	0	0	212	174	82.0755	0
wildtype	12	38	17.9245
Cleaver	12	0	0
Rescue	12	174	82.0755
C;R	13	0	0	166	136	81.9277	0
wildtype	13	30	18.0723
Cleaver	13	0	0
Rescue	13	136	81.9277
C;R	14	0	0	135	108	80	0
wildtype	14	27	20
Cleaver	14	0	0
Rescue	14	108	80
Replicate 2
genotype	generation	counts	frequency	total	Cargo-bearing	freq_cargo	freq_Cas9
C;R	1	1	0.625	160	73	45.625	0.625
wildtype	1	87	54.375
Cleaver	1	0	0
Rescue	1	72	45
C;R	2	1	0.574713	174	117	67.2414	0.574713
wildtype	2	57	32.7586
Cleaver	2	0	0
Rescue	2	116	66.6667
C;R	3	0	0	175	130	74.2857	0
wildtype	3	45	25.7143
Cleaver	3	0	0
Rescue	3	130	74.2857
C;R	4	0	0	163	105	64.4172	0
wildtype	4	58	35.5828
Cleaver	4	0	0
Rescue	4	105	64.4172
C;R	5	0	0	187	144	77.0053	0
wildtype	5	43	22.9947
Cleaver	5	0	0
Rescue	5	144	77.0053
C;R	6	0	0	150	115	76.6667	0
wildtype	6	35	23.3333
Cleaver	6	0	0
Rescue	6	115	76.6667
C;R	7	0	0	154	121	78.5714	0
wildtype	7	33	21.4286
Cleaver	7	0	0
Rescue	7	121	78.5714
C;R	8	0	0	206	161	78.1553	0
wildtype	8	45	21.8447
Cleaver	8	0	0
Rescue	8	161	78.1553
C;R	9	0	0	315	270	85.7143	0
wildtype	9	45	14.2857
Cleaver	9	0	0
Rescue	9	270	85.7143
C;R	10	0	0	187	151	80.7487	0
wildtype	10	36	19.2513
Cleaver	10	0	0
Rescue	10	151	80.7487
C;R	11	0	0	186	152	81.7204	0
wildtype	11	34	18.2796
Cleaver	11	0	0
Rescue	11	152	81.7204
C;R	12	0	0	189	147	77.7778	0
wildtype	12	42	22.2222
Cleaver	12	0	0
Rescue	12	147	77.7778
C;R	13	0	0	137	109	79.562	0
wildtype	13	28	20.438
Cleaver	13	0	0
Rescue	13	109	79.562
C;R	14	0	0	196	146	74.4898	0
wildtype	14	50	25.5102
Cleaver	14	0	0
Rescue	14	146	74.4898
Replicate 3
genotype	generation	counts	frequency	total	Cargo-bearing	freq_cargo	freq_Cas9
C;R	1	15	8.33333	180	90	50	8.33333
wildtype	1	90	50
Cleaver	1	0	0
Rescue	1	75	41.6667
C;R	2	31	13.5965	228	160	70.1754	13.5965
wildtype	2	68	29.8246
Cleaver	2	0	0
Rescue	2	129	56.5789
C;R	3	19	8.37004	227	169	74.4493	9.2511
wildtype	3	56	24.6696
Cleaver	3	2	0.881057
Rescue	3	150	66.0793
C;R	4	14	6.93069	202	160	79.2079	7.92079
wildtype	4	40	19.802
Cleaver	4	2	0.990099
Rescue	4	146	72.2772
C;R	5	5	2.53807	197	139	70.5584	3.04569
wildtype	5	57	28.934
Cleaver	5	1	0.507614
Rescue	5	134	68.0203
C;R	6	6	3.48837	172	126	73.2558	3.48837
wildtype	6	46	26.7442
Cleaver	6	0	0
Rescue	6	120	69.7674
C;R	7	9	4.73684	190	149	78.4211	4.73684
wildtype	7	41	21.5789
Cleaver	7	0	0
Rescue	7	140	73.6842
C;R	8	11	5.2381	210	166	79.0476	6.66667
wildtype	8	41	19.5238
Cleaver	8	3	1.42857
Rescue	8	155	73.8095
C;R	9	15	5.01672	299	249	83.2776	5.01672
wildtype	9	50	16.7224
Cleaver	9	0	0
Rescue	9	234	78.2609
C;R	10	4	2.01005	199	168	84.4221	2.01005
wildtype	10	31	15.5779
Cleaver	10	0	0
Rescue	10	164	82.4121
C;R	11	4	1.94175	206	167	81.068	2.42718
wildtype	11	38	18.4466
Cleaver	11	1	0.485437
Rescue	11	163	79.1262
C;R	12	6	3.15789	190	156	82.1053	3.15789
wildtype	12	34	17.8947
Cleaver	12	0	0
Rescue	12	150	78.9474
C;R	13	2	1.42857	140	110	78.5714	1.42857
wildtype	13	30	21.4286
Cleaver	13	0	0
Rescue	13	108	77.1429
C;R	14	3	1.875	160	121	75.625	1.875
wildtype	14	39	24.375
Cleaver	14	0	0
Rescue	14	118	73.75
Replicate 4
genotype	generation	counts	frequency	total	Cargo-bearing	freq_cargo	freq_Cas9
C;R	1	16	8.37696	191	92	48.1675	8.37696
wildtype	1	99	51.8325
Cleaver	1	0	0
Rescue	1	76	39.7906
C;R	2	17	9.09091	187	107	57.2193	9.09091
wildtype	2	80	42.7807
Cleaver	2	0	0
Rescue	2	90	48.1283
C;R	3	13	7.06522	184	104	56.5217	7.6087
wildtype	3	79	42.9348
Cleaver	3	1	0.543478
Rescue	3	91	49.4565
C;R	4	11	5.11628	215	140	65.1163	5.11628
wildtype	4	75	34.8837
Cleaver	4	0	0
Rescue	4	129	60
C;R	5	10	5.81395	172	107	62.2093	5.81395
wildtype	5	65	37.7907
Cleaver	5	0	0
Rescue	5	97	56.3953
C;R	6	5	2.90698	172	107	62.2093	3.48837
wildtype	6	64	37.2093
Cleaver	6	1	0.581395
Rescue	6	102	59.3023
C;R	7	8	4.65116	172	110	63.9535	4.65116
wildtype	7	62	36.0465
Cleaver	7	0	0
Rescue	7	102	59.3023
C;R	8	10	4.13223	242	147	60.7438	5.3719
wildtype	8	92	38.0165
Cleaver	8	3	1.23967
Rescue	8	137	56.6116
C;R	9	9	3.64372	247	150	60.7287	5.26316
wildtype	9	93	37.6518
Cleaver	9	4	1.61943
Rescue	9	141	57.085
C;R	10	8	3.6036	222	127	57.2072	5.40541
wildtype	10	91	40.991
Cleaver	10	4	1.8018
Rescue	10	119	53.6036
C;R	11	6	2.89855	207	115	55.5556	4.34783
wildtype	11	89	42.9952
Cleaver	11	3	1.44928
Rescue	11	109	52.657
C;R	12	3	1.52284	197	121	61.4213	3.5533
wildtype	12	72	36.5482
Cleaver	12	4	2.03046
Rescue	12	118	59.8985
C;R	13	3	1.91083	157	90	57.3248	3.18471
wildtype	13	65	41.4013
Cleaver	13	2	1.27389
Rescue	13	87	55.414
C;R	14	4	2.23464	179	99	55.3073	3.35196
wildtype	14	78	43.5754
Cleaver	14	2	1.11732
Rescue	14	95	53.0726
Cargo(rescue)-bearing
replicate	generation	frequency
A	0	99.7199	23.5294	note: frequencies of seed generation 0 were set as freq_cargo@generation 15 from initial drive experiment
B	0	97.619	1.98413
C	0	97.0149	23.6318
D	0	100	28.8462
A	1	50.9091	10.303
B	1	45.625	0.625
C	1	50	8.33333
D	1	48.1675	8.37696
A	2	71.5054	11.828
B	2	67.2414	0.574713
C	2	70.1754	13.5965
D	2	57.2193	9.09091
A	3	70.6897	11.6379
B	3	74.2857	0
C	3	74.4493	9.2511
D	3	56.5217	7.6087
A	4	71.2042	6.28272
B	4	64.4172	0
C	4	79.2079	7.92079
D	4	65.1163	5.11628
A	5	71.3004	6.72646
B	5	77.0053	0
C	5	70.5584	3.04569
D	5	62.2093	5.81395
A	6	69.8113	4.40252
B	6	76.6667	0
C	6	73.2558	3.48837
D	6	62.2093	3.48837
A	7	72.043	2.68817
B	7	78.5714	0
C	7	78.4211	4.73684
D	7	63.9535	4.65116
A	8	74.7253	1.64835
B	8	78.1553	0
C	8	79.0476	6.66667
D	8	60.7438	5.3719
A	9	76.7647	0.882353
B	9	85.7143	0
C	9	83.2776	5.01672
D	9	60.7287	5.26316
A	10	75.6345	1.01523
B	10	80.7487	0
C	10	84.4221	2.01005
D	10	57.2072	5.40541
A	11	80.2469	0.823045
B	11	81.7204	0
C	11	81.068	2.42718
D	11	55.5556	4.34783
A	12	82.0755	0
B	12	77.7778	0
C	12	82.1053	3.15789
D	12	61.4213	3.5533
A	13	81.9277	0
B	13	79.562	0
C	13	78.5714	1.42857
D	13	57.3248	3.18471
A	14	80	0
B	14	74.4898	0
C	14	75.625	1.875
D	14	55.3073	3.35196
Cas9-bearing
replicate	generation	frequency
A	0	23.5294		note: frequencies of seed generation 0 were set as freq_Cas9@generation 15 from initial drive experiment
B	0	1.98413
C	0	23.6318
D	0	28.8462
A	1	10.303
B	1	0.625
C	1	8.33333
D	1	8.37696
A	2	11.828
B	2	0.574713
C	2	13.5965
D	2	9.09091
A	3	11.6379
B	3	0
C	3	9.2511
D	3	7.6087
A	4	6.28272
B	4	0
C	4	7.92079
D	4	5.11628
A	5	6.72646
B	5	0
C	5	3.04569
D	5	5.81395
A	6	4.40252
B	6	0
C	6	3.48837
D	6	3.48837
A	7	2.68817
B	7	0
C	7	4.73684
D	7	4.65116
A	8	1.64835
B	8	0
C	8	6.66667
D	8	5.3719
A	9	0.882353
B	9	0
C	9	5.01672
D	9	5.26316
A	10	1.01523
B	10	0
C	10	2.01005
D	10	5.40541
A	11	0.823045
B	11	0
C	11	2.42718
D	11	4.34783
A	12	0
B	12	0
C	12	3.15789
D	12	3.5533
A	13	0
B	13	0
C	13	1.42857
D	13	3.18471
A	14	0
B	14	0
C	14	1.875
D	14	3.35196

### Sheet: Control drive counts
controls
Cas9 only, Cleaver on chromosome 2
Replicate	Generation	Cas9	w-	frequency
A	0	120	109	52.4017
B	0	119	103	53.6036
C	0	125	121	50.813
A	1	88	94	48.3516
B	1	120	101	54.2986
C	1	98	95	50.7772
A	2	81	150	35.0649
B	2	117	178	39.661
C	2	98	107	47.8049
A	3	76	122	38.3838
B	3	128	153	45.5516
C	3	74	135	35.4067
A	4	68	154	30.6306
B	4	81	134	37.6744
C	4	88	159	35.6275
A	5	76	180	29.6875
B	5	83	130	38.9671
C	5	79	150	34.4978
A	8	22	118	15.7143
B	8	64	102	38.5542
C	8	58	100	36.7089
A	9	78	225	25.7426
B	9	104	226	31.5152
C	9	114	232	32.948
A	10	87	176	33.0798
B	10	78	247	24
C	10	98	208	32.0261
A	11	73	240	23.3227
B	11	63	225	21.875
C	11	114	213	34.8624
A	12	96	194	33.1034
B	12	126	396	24.1379
C	12	80	390	17.0213
A	13	47	97	32.6389
B	13	62	198	23.8462
C	13	40	195	17.0213
A	14	37	211	14.9194
B	14	97	212	31.3916
C	14	31	227	12.0155
A	15	50	202	19.8413
B	15	71	181	28.1746
C	15	44	186	19.1304
A	16	39	134	22.5434
B	16	66	143	31.5789
C	16	36	123	22.6415
A	17	39	136	22.2857
B	17	68	139	32.8502
C	17	49	176	21.7778
A	18	37	158	18.9744
B	18	57	147	27.9412
C	18	40	133	23.1214
controls
Cargo, Rescue(tko) + gRNAs(tko) on chromosome 3
Replicate	Generation	opie	w-	frequency
A	1	123	118	51.0373
B	1	115	122	48.5232
C	1	127	151	45.6835
D	1	139	137	50.3623
A	2	167	163	50.6061
B	2	131	205	38.9881
C	2	138	194	41.5663
D	2	158	192	45.1429
A	3	164	184	47.1264
B	3	122	235	34.1737
C	3	179	222	44.6384
D	3	196	251	43.8479
A	4	72	78	48
B	4	49	89	35.5072
C	4	72	96	42.8571
D	4	60	95	38.7097
A	5	99	98	50.2538
B	5	65	104	38.4615
C	5	74	100	42.5287
D	5	103	122	45.7778
A	6	100	120	45.4545
B	6	74	137	35.0711
C	6	75	107	41.2088
D	6	77	103	42.7778
A	7	124	134	48.062
B	7	99	207	32.3529
C	7	91	178	33.829
D	7	72	189	27.5862
A	8	72	108	40
B	8	69	120	36.5079
C	8	81	130	38.3886
D	8	59	99	37.3418
A	9	73	80	47.7124
B	9	78	129	37.6812
C	9	64	107	37.4269
D	9	48	150	24.2424
A	10	91	107	45.9596
B	10	70	133	34.4828
C	10	66	152	30.2752
D	10	59	170	25.7642
A	11	86	98	46.7391
B	11	78	157	33.1915
C	11	73	137	34.7619
D	11	56	104	35
A	12	99	132	42.8571
B	12	73	163	30.9322
C	12	45	108	29.4118
D	12	52	103	33.5484

### Sheet: Cleavage to LOF
heterozygous Cleaver/+;Rescue/+ virgins crossed to w1118 males
Note: We did not score the marker for Cas9 on 2nd chromosome in the progeny but it was present in approximately half of the offspring
bottle	Rescue-bearing	wildtype	freq_rescue
A	507	0	100
B	345	0	100
C	636	0	100
D	720	0	100
E	424	0	100
F	461	0	100
TOTAL	3093	0	100

### Sheet: Allele frequencies
Allele Frequencies
We measured allele frequencies of the drive elements by outcrossing 100 males from the different drive replicates at generation 25 to w1118 virgins and scoring the offspring for
their respective markers
C... Cleaver (Cas9, 3xP3-tomato)
R... Rescue (Rescue, opie-tomato)
+... wildtype
Examples:
If 100% of the offspring carried the R marker but none carried the C marker, the parental genotype was R/R
If 50% of the offspring carried the R marker but none carried the C marker, the parental genotype was R/+
If 100% of the offspring carried the R marker and 50% carried the C marker, the parental genotype was C/+;R/R
and so on....
Replicate	R/R	R/+	C/+;R/R	C/C;R/R	C/+;R/+	total alleles	Cleaver_freq	Rescue_freq
A	37	19	17	4	3	160	17.5	86.25
B	58	30	0	0	0	176	0	82.9545
C	43	18	16	0	2	158	11.3924	87.3418
D	46	20	14	0	1	162	9.25926	87.037
